# “Lactic acid influences iron assimilation by a fungal pathogen via the iron reductive uptake pathway”

**DOI:** 10.1101/2025.05.27.656276

**Authors:** Alexandra Gomes-Gonçalves, Wouter Van Genechten, Patrícia Ataíde, Cláudia Barata-Antunes, Faezeh Ghasemi, Margarida Casal, Miguel C. Teixeira, Joaquín Ariño, Alistair J.P. Brown, Patrick Van Dijck, Sandra Paiva

## Abstract

*Candida albicans* is a fungal commensal of humans that often causes mucosal infections in otherwise healthy individuals, and also serious infections in immunocompromised patients. The capacity of this fungus to colonise and cause disease relies on its ability to grow within the host, adapting to various nutrient restrictions and physicochemical conditions. The presence of alternative carbon sources, such as the lactate produced by the local microbiota, influences *C. albicans* antifungal drug resistance and immune evasion. In this study, we used genome-wide transcriptomic analysis to investigate the effect of lactate exposure upon metabolic rewiring. We provide evidence that *C. albicans* cells respond to growth in the presence of lactate at pH 5 by regulating genes encoding micronutrient transporters, notably iron transporters. More specifically, lactate triggers the downregulation of genes on the reductive iron uptake pathway, inferring a diminished requirement for high-affinity iron uptake. This is supported by the observation that lactate promotes the intracellular accumulation of iron by *C. albicans* cells. Lactate even enhances the growth of iron-transport defective *C. albicans* cells under iron-limited conditions. Lactate is known to activate protein kinase A (PKA) signalling. However, lactate-induced iron assimilation is PKA-independent. This work provides new insights into the role of lactate in iron homeostasis – two important factors that promote *C. albicans* virulence in the mammalian host, where nutritional immunity is a key antimicrobial strategy.

**Importance:** *Candida albicans* is a major opportunistic fungal pathogen capable of causing life- threatening infections, particularly in immunocompromised individuals. Its ability to adapt to diverse host environments underlies its success as a commensal and pathogen. This study provides new insights into the metabolic flexibility of *C. albicans*, with a specific focus on how lactate, a common carbon source in host niches, influences iron acquisition and homeostasis. Our findings reveal that, during growth at pH 5, lactate modulates the expression of micronutrient transporters and enhances iron assimilation in *C. albicans*. These results suggest a role of lactate in promoting iron uptake, potentially facilitating fungal colonization and persistence within the host. By elucidating the molecular and phenotypic consequences of lactate exposure upon iron metabolism, this study contributes to a deeper understanding of host-pathogen interactions.
