## Supplementary material for "“Lactic acid influences iron assimilation by a fungal pathogen via the iron reductive uptake pathway”": Table

### Sheet: Title
Lactic acid influences iron assimilation by a fungal pathogen via the iron reductive uptake pathway
Alexandra Gomes-Gonçalves1, 2 *, Wouter Van Genechten3 *, Patrícia Ataíde 1,2 , Cláudia Barata-Antunes1, 2, Faezeh Ghasemi1, 2, Margarida Casal1,2, Miguel C. Teixeira 4,5 , Joaquin Ariño6, Alistair Brown7, Patrick Van Dijck3 and Sandra Paiva1,2
1 : CBMA, University of Minho, Braga, Portugal; ;
2 : Institute of Science and Innovation for Bio-sustainability, University of Minho, Braga, Portugal
3 : Laboratory of Molecular Cell Biology, Institute of Botany and Microbiology, K.U. Leuven, Leuven, Belgium;
4 : Department of Bioengineering, Instituto Superior Técnico, Universidade de Lisboa, Lisbon, Portugal;
5 : iBB – Institute for Bioengineering and Biosciences, Associate Laboratory Institute for Health and Bioeconomy - i4HB,, Lisbon, Portugal;
6 : Institut de Biotecnología i Biomedicina & Dept. de Bioquímica i Biologia Molecular, Universitat Autònoma de Barcelona, Barcelona, Spain;
7 : MRC Centre for Medical Mycology at the University of Exeter, Exeter, UK

### Sheet: S1 Strains
Name	Genotype	Parental strain	Reference/source
WT	SC5314
ftr1∆	ftr1∆/∆	SC5314	This study
fet34∆	fet34∆/∆	SC5314	This study
ftr2∆	ftr2∆/∆	ftr1∆	This study
ftr1∆ftr2∆	ftr1∆/∆ ftr2∆/∆	ftr1∆	This study

### Sheet: S2 primers
Primers for construction of the deletion strains
Name	Sequence (5'->3')
CRISPR-Cas9
gRNA_Ftr1	CGTAAACTATTTTTAATTTGTCAACAAGATGAAAGAAAAAGTTTTAGAGCTAGAAATAG
gRNA_Ftr2	CGTAAACTATTTTTAATTTGGCTGCTGGTTTGTTCTCCAGGTTTTAGAGCTAGAAATAG
gRNA_Fet34	CGTAAACTATTTTTAATTTGCAAAGAGATTCCTGAAGGTGGTTTTAGAGCTAGAAATAG
dDNA-TOP-Ftr1	AATTACTTTGACAGAAACACCAAATAAAAAAAATAAACATTAACAACTTAGTTAATTATTATTCAACAACTAAAAGAATAAGGCAAGAG
dDNA-BOT-Ftr1	CTCTTGCCTTATTCTTTTAGTTGTTGAATAATAATTAACTAAGTTGTTAATGTTTATTTTTTTTATTTGGTGTTTCTGTCAAAGTAATT
dDNA-TOP-Ftr2	ATTTAGTTATTATTGCTGGTATAAACAAGTTTATTTCGAGCAAAGTTTATGGGGTAAGCTCAACAAAAGGCAATAAAGATAATCGCACAC
dDNA-BOT-Ftr2	GTGTGCGATTATCTTTATTGCCTTTTGTTGAGCTTACCCCATAAACTTTGCTCGAAATAAACTTGTTTATACCAGCAATAATAACTAAAT
dDNA-TOP-Fet34	AAAACGAACTAGAATTAAAACGGAAGTATATTGAGAGTATAAAAACTAAGAAATTGGTTAATTTTTTTATATGGCGAGAGAGTGGTGTT
dDNA-BOT-Fet34	AACACCACTCTCTCGCCATATAAAAAAATTAACCAATTTCTTAGTTTTTATACTCTCAATATACTTCCGTTTTAATTCTAGTTCGTTTT
FW_Check_Ftr1	GATTTTGGTGAATCTCCCTCC
RV_Check_Ftr1	GACAACAACAGTCCAACAACC
FW_Check_Ftr2	CAGAGAATTACTATTTTCCA
RV_Check_Ftr2	GTTTGTTGGTTCCTCCAACC
FW_Check_Fet34	CATCAGAAGGTCGTCTCAGTAG
RV_Check_Fet34	GTAAAACTGCAACCCTGACTG
RV_IN_FTR1_diag	GACAACAACAGTCCAACAACC
RV_IN_FTR2_diag	CTTTTTCCCAAGATATCCCA
qRT-PCR
FTR1_Fw	GAATAGTCCAGCCACCTCTTTC
FTR1_RV	TGGACATACTGGAACCAAAGTAG
Fet34_Fw	CCTTCATGCAACGTGTTGATAC
Fet34_Rv	CTTCAGGTAAGGAGGCATCTTC

### Sheet: S3 growth analysis
Strain	Condition (lactate %, iron µM)	A (population density final)	SD A	u (growth rate (OD/h))	SD u	lag (hours)	SD lag
WT	0 0	2.32256	0.443227	0.0592337	0.0168501	29.4148	5.07087
WT	0 0.5	5.23216	0.49828	0.124051	0.0157675	18.5504	2.31743
WT	0.5 0	4.42942	0.100116	0.193622	0.0137101	22.0225	0.646319
WT	0.5 0.5	8.81937	0.530519	0.264844	0.0338078	17.2936	1.70097
ftr1Δ/Δ	0 0	2.32256	0.443227	0.0592337	0.0168501	29.4148	5.07087
ftr1Δ/Δ	0 0.5	5.23216	0.49828	0.124051	0.0157675	18.5504	2.31743
ftr1Δ/Δ	0.5 0	4.42942	0.100116	0.193622	0.0137101	22.0225	0.646319
ftr1Δ/Δ	0.5 0.5	8.81937	0.530519	0.264844	0.0338078	17.2936	1.70097
fet34Δ/Δ	0 0	3.55718	0.277995	0.0806219	0.00666111	29.9566	1.49471
fet34Δ/Δ	0 0.5	7.50749	0.299294	0.240101	0.0207866	18.8013	1.10965
fet34Δ/Δ	0.5 0	3.61015	0.0747675	0.126997	0.00597059	26.2284	0.802326
fet34Δ/Δ	0.5 0.5	7.6926	0.304465	0.258726	0.026178	17.672	1.16178

### Sheet: S4 Growth curve statistics
WT
	Condition 1	Condition 2	ΔA	Z_A	p_A	Δu	Z_u	p_u	Δlag	Z_lag	p_lag	p_A_adj	FDR sig A	p_u_adj	FDR sig u	p_lag_adj	FDR sig lag
0	0_0	0_0.5	-2.90961	-4.363	1.28e-05	-0.0648171	-2.80875	0.00497344	10.8644	1.94866	0.0513358	1.54e-05	TRUE	0.00596813	TRUE	0.102672	FALSE
1	0_0	0.5_0	-2.10687	-4.63666	3.54e-06	-0.134388	-6.18643	6.15e-10	7.39224	1.44609	0.148153	5.31e-06	TRUE	3.69e-09	TRUE	0.178754	FALSE
2	0_0	0.5_0.5	-6.49682	-9.39793	0	-0.20561	-5.44314	5.23e-08	12.1212	2.26625	0.023436	0	TRUE	1.57e-07	TRUE	0.0703079	FALSE
3	0_0.5	0.5_0	0.802741	1.57946	0.114231	-0.0695712	-3.32964	0.000869574	-3.47218	-1.44321	0.148962	0.114231	FALSE	0.00130436	TRUE	0.178754	FALSE
4	0_0.5	0.5_0.5	-3.58721	-4.92865	8.27994e-07	-0.140793	-3.77423	0.000160505	1.25675	0.437178	0.661982	1.66e-06	TRUE	0.00032101	TRUE	0.661982	FALSE
5	0.5_0	0.5_0.5	-4.38995	-8.1313	4.44089e-16	-0.071222	-1.95226	0.0509078	4.72893	2.59885	0.00935363	1.33e-15	TRUE	0.0509078	FALSE	0.0561218	FALSE
ftr1Δ/Δ
	Condition 1	Condition 2	ΔA	Z_A	p_A	Δu	Z_u	p_u	Δlag	Z_lag	p_lag	p_A_adj	FDR sig A	p_u_adj	FDR sig u	p_lag_adj	FDR sig lag
0	0_0	0_0.5	-0.00685429	-1.57485	0.11529	0.0175725	1.81838e-20	1	-0.00463905	-6.29572e-18	1	0.123008	FALSE	1	FALSE	1	FALSE
1	0_0	0.5_0	-0.000141429	-2.98438	0.00284154	0.00127952	1.01363e-22	1	-7.66302e-05	-5.9752e-19	1	0.00426231	TRUE	1	FALSE	1	FALSE
2	0_0	0.5_0.5	-0.476456	-4434.25	0	0.452753	4.70324e-19	1	-16.4745	-1.28462e-13	1	0	TRUE	1	FALSE	1	FALSE
3	0_0.5	0.5_0	0.00671286	1.54227	0.123008	-0.016293	-1.29445e-21	1	0.00456242	6.28768e-18	1	0.123008	FALSE	1	FALSE	1	FALSE
4	0_0.5	0.5_0.5	-0.469602	-107.864	0	0.435181	5.12186e-18	1	-16.4699	-2.26979e-14	1	0	TRUE	1	FALSE	1	FALSE
5	0.5_0	0.5_0.5	-0.476315	-4060.11	0	0.451474	3.58698e-20	1	-16.4744	-2.10447e-11	1	0	TRUE	1	FALSE	1	FALSE
fet34Δ/Δ
	Condition 1	Condition 2	ΔA	Z_A	p_A	Δu	Z_u	p_u	Δlag	Z_lag	p_lag	p_A_adj	FDR sig A	p_u_adj	FDR sig u	p_lag_adj	FDR sig lag
0	0_0	0_0.5	-3.95031	-9.67068	0	-0.159479	-7.30624	2.74669e-13	11.1553	5.99236	2.06823e-09	0	TRUE	1.64802e-12	TRUE	4.13647e-09	TRUE
1	0_0	0.5_0	-0.0529698	-0.184003	0.854011	-0.0463756	-5.18435	2.16769e-07	3.72824	2.19769	0.0279712	0.854011	FALSE	3.25153e-07	TRUE	0.0335654	TRUE
2	0_0	0.5_0.5	-4.13541	-10.0304	0	-0.178104	-6.59347	4.29667e-11	12.2846	6.4891	8.63478e-11	0	TRUE	1.289e-10	TRUE	5.18087e-10	TRUE
3	0_0.5	0.5_0	3.89734	12.6335	0	0.113104	5.22972	1.69766e-07	-7.42704	-5.42385	5.83276e-08	0	TRUE	3.25153e-07	TRUE	8.74913e-08	TRUE
4	0_0.5	0.5_0.5	-0.185104	-0.433561	0.664607	-0.0186249	-0.557178	0.577406	1.12936	0.702963	0.482079	0.797529	FALSE	0.577406	FALSE	0.482079	FALSE
5	0.5_0	0.5_0.5	-4.08245	-13.0217	0	-0.131728	-4.90604	9.29323e-07	8.55639	6.06021	1.35944e-09	0	TRUE	1.11519e-06	TRUE	4.07833e-09	TRUE

### Sheet: S5 Cluster Data 
gene code	gene name	0.5h ph 5	1h ph 5	2h ph 5	4h ph 5	0.5h ph 7	1h ph 7	2h ph 7	4h ph 7	ORF19
C1_09150W_A	AOX2	2.07	0.266319	2.96	3.59	-0.08	0.31503	-1.07	-0.81	orf19.4773
C6_00480C_A	FET31	2.02	-0.048514	2.98	2.26	-0.23	0.295479	-0.39	-0.71	orf19.4211
C1_02120C_A	SHA3	0	0.048089	-0.22	0.3	0.13	0.304247	-1.49	-0.21	orf19.3669
C2_10560C_A	ZSF1	-0.09	0.2057	0.34	0.17	-0.07	0.022639	-1.24	0.15	orf19.5334
C2_01000W_A	HGT7	-0.33	-0.030317	-0.19	1.01	-0.69	-0.545602	-0.92	0.07	orf19.2023
C1_05940W_A	PHO87	-0.27	-0.080076	0.31	-0.4	-1.09	0.06331	-0.22	0.02	orf19.2454
C3_01300C_A	NCE103	0.14	-0.106473	0.02	-0.03	-1.06	-0.442274	-0.04	-0.38	orf19.1721
C2_00660C_A	SOD4	-1.52	-0.114079	-0.19	0.01	-0.24	-0.015851	-0.18	-0.53	orf19.2062
C2_06800C_A	C2_06800C_A	-1.01	0.004718	-0.07	0.09	-0.15	0.081021	-0.18	-0.04	orf19.2231
C3_03370C_A	C3_03370C_A	-1.03	0.15583	0.31	0.13	0.05	0.267145	-0.13	-0.13	orf19.334
C1_13450W_A	HYR1	1.11	0.133778	-0.65	0.79	-0.99	-0.028265	-0.44	-0.17	orf19.4975
C1_08350C_A	C1_08350C_A	-0.13	0.067795	-0.67	-0.15	0.12	0.003232	-1.01	0.25
C2_01020W_A	HGT6	-0.34	-0.087449	-1.08	-0.58	-0.04	0.107171	-0.62	0.32	orf19.2020
C4_01530C_A	ERG251	-0.07	-0.238062	-1.28	-0.37	-0.01	-0.101975	-0.94	0.2	orf19.4631
C2_00680C_A	SOD5	0.05	0.536916	-1.57	-0.1	0.22	-0.052367	-0.03	0.03	orf19.2060
C1_02630C_A	EXG2	0.25	0.002806	-1.18	0.31	-0.01	-0.075998	0	-0.01	orf19.2952
C1_12010C_A	KIP4	0.38	-0.048153	-1.17	0.2	-0.11	-0.026421	-0.14	0.06	orf19.5265
C4_03570W_A	HWP1	0.48	0.127405	-1.02	0.3	-0.12	0.101047	0.21	0.27	orf19.1321
C5_02460C_A	ECM331	0.42	-0.355707	-1.18	-0.17	-0.15	-0.12408	0.24	0.52	orf19.4255
C1_00710C_A	TUB2	0.1	-0.08438	-1.08	0.15	-0.12	-0.012018	0.09	0.2	orf19.6034
CR_09120C_A	TUB1	0.11	-0.003208	-1.06	0.09	-0.08	-0.061861	0.18	0.23	orf19.7308
C2_02050C_A	C2_02050C_A	-0.01	-0.156415	-1	-0.08	-0.01	0.098128	0.21	0.22	orf19.1522
C4_02030W_A	RFX2	0.08	-0.044729	-1.03	-0.04	0.01	0.074679	0.21	0.31	orf19.4590
C7_02770W_A	CHS1	0	-0.051379	-1.02	0.03	0.03	-0.058246	0.25	0.24	orf19.5188
C5_02470W_A	INT1	-0.14	-0.171949	-1.09	-0.15	-0.19	-0.054348	0.36	0.32	orf19.4257
CR_07680C_A	CR_07680C_A	-0.32	-0.138986	-1.1	-0.04	0.17	0.019322	-0.11	0.29	orf19.6282
CR_07220C_A	CR_07220C_A	-0.05	-0.235598	-1.48	-0.2	0.11	-0.022259	0.28	0.26	orf19.6148
C6_03850C_A	IHD1	0.22	0.121228	-1.35	-0.09	0.08	-0.275194	0.09	0.4	orf19.5760
CR_06670W_A	CFL11	-0.13	-0.019733	-1.42	-0.39	-0.16	-0.476512	0.06	0.03	orf19.701
C6_00840W_A	GPX2	-0.13	-0.608082	-1.03	-0.01	-0.25	-0.468965	-0.33	0.03	orf19.85
C1_02110C_A	HGT2	-0.7	0.613309	0.77	-2.59	-0.18	-0.140737	0.17	0.18	orf19.3668
C1_13080W_A	OP4	-0.54	-0.057715	0.53	-2.68	0	-0.041119	0	0.12	orf19.4934
C1_08070W_A	CDR4	-1.14	-0.478748	0.28	-1.93	-0.2	-0.015046	-0.04	0.04	orf19.5079
C1_10290W_A	GCA1	-0.71	-0.126889	0.82	-1.5	-0.12	0.006684	-0.01	0.34	orf19.4899
C1_11200W_A	C1_11200W_A	-0.61	-0.104526	0.87	-1.25	-0.13	0.129542	-0.01	0.3	orf19.2296
C1_04500W_A	ICL1	-1.16	-0.240261	0.41	-1.3	-0.03	-0.10688	0.18	0.03	orf19.6844
C2_08870C_A	PIR1	-0.89	-0.063006	0.36	-1.33	-0.16	-0.016854	-0.18	0.24	orf19.220
C1_12850W_A	BLP1	-0.63	0.00595	0.42	-1.24	0.18	0.181999	-0.35	0.29
C2_00250W_A	STF2	-0.46	0.04566	0.47	-1.21	0.53	0.193882	-0.38	0.25	orf19.2107.1
C1_09690W_A	MLS1	-0.3	-0.003276	0.64	-1.24	0.29	0.285643	0	0.12	orf19.4833
CR_08920W_A	CR_08920W_A	-0.3	0.14095	0.43	-1.19	0.24	0.112534	0	0.04	orf19.7288
C2_09800C_A	C2_09800C_A	-0.07	0.076338	-0.07	-1.02	-0.17	-0.082958	-0.33	0.12	orf19.1370
C1_04460C_A	C1_04460C_A	-0.21	0.005222	0.36	-1.13	-0.07	0.06682	0.03	0.15	orf19.6838
C3_05580C_A	GAP2	-0.16	0.132105	0.43	-1.09	0	-0.01212	0.09	-0.04	orf19.6993
C3_06580W_A	JEN1	-0.09	0.209309	0.24	-1.09	0.03	-0.084962	0.13	0	orf19.7447
C2_06990W_A	C2_06990W_A	-0.11	-0.053008	0.21	-1	-0.14	-0.113154	-0.03	0.01	orf19.2253
C3_01960C_A	POX1-3	-0.23	-0.011214	0.15	-1.07	0.19	0.154355	0.14	0.33	orf19.1652
C1_01740W_A	CTN1	0.1	-0.050504	0.01	-1.12	0.07	0.172933	0.13	0.12	orf19.4551
C3_01930W_A	PXP2	-0.05	-0.044303	0.05	-1.15	0.23	-0.004201	0.07	-0.1	orf19.1655
C4_05130C_A	ALD6	-0.06	0.054122	-0.05	-1.04	0.14	0.037375	0.11	0.03	orf19.742
CR_00540C_A	MDH1	-0.14	0.060149	0.09	-1.1	0.21	0.200092	-0.03	0.05	orf19.7481
C2_03350W_A	PGA17	-0.2	0.098011	0.08	-1.59	-0.01	-0.071353	0	-0.04	orf19.893
C1_02520W_A	SCW4	-0.25	0.061274	-0.02	-1.25	0.15	-0.041119	0	-0.12	orf19.2941
C7_00290C_A	HGT13	-0.12	0.051638	0.11	-1.37	0.04	0.063323	-0.12	-0.15	orf19.7093
C1_05890W_A	C1_05890W_A	-0.2	-0.041996	0.14	-1.35	-0.07	0.059585	0.26	0.12	orf19.2460
CR_01220W_A	CR_01220W_A	-0.02	0.063024	0.19	-1.39	0.01	-0.009919	0.16	0.01	orf19.3232
C1_05960W_A	PGA45	-0.36	-0.115381	-0.07	-1.27	-0.1	-0.041547	0.26	0.49	orf19.2451
CR_09920W_A	CR_09920W_A	0	0.100409	0	-1.03	0.15	-0.207493	0.28	0.35	orf19.7566
C3_03800W_A	PTR22	-0.03	0.201312	0.35	-1.1	-0.27	-0.053383	0.09	0.38	orf19.6937
C3_04000C_A	CTN3	0.01	0.188154	0.31	-1.4	0.15	0.089438	0.22	0.41	orf19.2809
C3_05050W_A	TRY4	0.05	0.255681	0.44	-1.33	-0.13	0.06932	0.23	0.21	orf19.5975
C6_01060C_A	CAN2	-0.13	0.179085	0.29	-1.51	-0.02	-0.130825	0.4	0.31	orf19.111
C3_00810C_A	FOX2	-0.28	0.140422	0.42	-1.66	0.29	0.241834	0.14	0.36	orf19.1288
CR_03450W_A	HXT5	0.09	-0.061697	0.54	-1.53	0.08	0.300952	0.36	0.48	orf19.4384
C2_02230C_A	C2_02230C_A	-0.14	-0.03758	0.15	-2.04	0	0.023994	0.04	0.17	orf19.1541
C4_05580C_A	C4_05580C_A	-0.09	-0.077831	0.11	-1.82	0.21	0.048192	0.23	-0.17	orf19.1239
C5_00540C_A	AGA1	0.05	0.089698	0.37	-1.62	0.03	-0.072044	0.26	-0.04	orf19.935
C4_04030W_A	JEN2	-0.25	-0.141798	0.34	-1.61	0.26	-0.075994	-0.05	0	orf19.5307
C6_00070C_A	PGA25	-0.23	0.094663	0.31	-1.66	0.18	-0.224047	0.02	0.04	orf19.6336
C6_00960W_A	CAN1	-0.3	0.243297	0.18	-1.06	-0.43	-0.427279	0.11	-0.13	orf19.97
CR_08990C_A	SLP3	-0.56	0.785657	0.41	-1.21	0.16	-0.055515	-0.11	0.08	orf19.7296
C5_01360W_A	CFL4	-0.63	-0.238409	-0.48	-1.09	-0.04	0.046664	0	-0.29	orf19.1932
C5_04440C_A	SFC1	-0.18	-0.043063	-0.73	-1.02	0.22	-0.097839	0.03	0.13	orf19.3931
C1_01630W_A	C1_01630W_A	-0.27	0.15489	1.19	-0.17	0.57	0.428081	-0.06	-0.2	orf19.3353
C1_08330C_A	ADH2	-0.94	-0.147928	1.26	-0.97	0.66	0.420053	-0.43	0.29	orf19.5113
C1_10740C_A	ASR1	-0.56	-0.010983	1.17	-0.9	0.1	0.229246	-0.03	0.03	orf19.2344
C7_02240W_A	FMP45	-0.61	-0.116536	1.13	-0.83	0.3	0.214979	-0.25	-0.17	orf19.6489
C1_10550C_A	GCA2	-0.11	0.129329	1.25	-1.39	-0.03	0.073126	0.07	0.19	orf19.999
C1_13940W_A	SIM1	0.14	0.257691	1.48	-1.05	-0.13	-0.479899	0.11	0.25	orf19.5032
C2_09880C_A	C2_09880C_A	0.48	0.994903	1.06	-0.84	-0.27	-0.323837	0.08	0.06	orf19.1363
C1_07220W_A	C1_07220W_A	0.45	-0.017774	1.09	-0.78	-0.31	-0.477099	-0.47	-0.23	orf19.4445
C3_00360W_A	C3_00360W_A	0.65	0.207454	1.23	-0.12	-0.18	-0.267821	-0.52	-0.09	orf19.5431
C4_06380W_A	SOU2	-0.12	0.149142	1.13	-0.44	-0.02	0.003528	0.14	-0.02	orf19.2897
C5_04880C_A	PUT2	0.08	0.079612	1.16	-0.39	-0.16	-0.073267	-0.11	0.14	orf19.3974
C5_02600W_A	PUT1	-0.03	0.305039	1.34	-0.27	-0.24	-0.062566	-0.26	-0.01	orf19.4274
C5_04480C_A	C5_04480C_A	-0.01	0.30716	1.27	-0.58	-0.24	0.017193	-0.33	-0.2
C7_03030W_A	C7_03030W_A	0.06	0.131226	1.03	-0.22	0.14	0.149636	-0.4	-0.32	orf19.5158
CR_02070C_A	ADH5	-0.14	0.217877	1.06	-0.17	-0.01	-0.004955	-0.5	0.08	orf19.2608
C7_03560W_A	C7_03560W_A	-0.06	-0.042204	0.81	-1.01	-0.24	-0.092112	-0.14	-0.19	orf19.6688
CR_02920C_A	AQY1	-0.33	0.00933	1.53	-0.83	-0.59	-0.073167	-0.32	-0.03	orf19.2849
CR_08890C_A	ASR2	-0.44	-0.118827	1.11	-0.57	-0.32	0.028288	-0.13	-0.2	orf19.7284
C1_13140C_A	TYE7	-0.26	-0.207362	0.16	-0.98	-0.15	-0.180731	-1.89	-0.23	orf19.4941
C2_08290C_A	UCF1	-0.43	-0.033795	0.67	-1.24	0.72	0.664248	-1.27	0.11	orf19.1354
CR_00200W_A	PCK1	-0.34	-0.257339	0.4	-1.85	0.59	0.529313	-1.13	0.4	orf19.7514
CR_05340C_A	IFE2	-0.44	-0.020712	0	-1.64	-0.14	0.264368	-0.45	1.49	orf19.5288
CR_07790C_A	YHB1	0.1	0.629766	-0.42	-0.62	-0.02	-0.050081	-0.9	1.29	orf19.3707
C1_14120C_A	RBE1	-1.32	-0.49104	0.6	-0.9	-0.8	-0.058718	0	-0.17	orf19.7218
C2_08590W_A	YWP1	-1.47	-0.492882	0.81	-1.88	-1.66	0.007292	0.12	-0.03	orf19.3618
C6_03700W_A	ALS1	0.02	0.822403	2.69	-1.16	-0.81	-0.367025	-0.07	-0.26	orf19.5741
C6_04130C_A	ALS4	-0.54	-0.044784	1.85	-1.63	-1.13	-0.055142	0.05	-0.11	orf19.4555
C6_04380W_A	ALS2	-0.6	-0.016537	1.54	-1.53	-0.54	0.058586	0.09	0.07	orf19.1097
C4_00110C_A	FRP1	-1.31	-0.936775	-0.54	-1.37	-0.62	-0.272211	-0.83	-1.13	orf19.5634
C4_00120W_A	PGA7	-1.23	-0.766284	-0.6	-1.09	-0.78	-0.463759	-1.17	-1.55	orf19.5635
C4_00130W_A	RBT5	-2.2	-1.6137	-1.21	-1.83	-1.04	-0.556923	-1.75	-1.59	orf19.5636
C1_07900W_A	COI1	-1.2	-0.751736	-0.59	-1.1	-0.57	-0.310462	-0.53	-0.39	orf19.5063
C1_09400C_A	FTH1	-1.23	-0.556568	-0.79	-0.98	-0.44	-0.295759	-0.61	-0.57	orf19.4802
C1_14130W_A	FTR1	-1.23	-0.597377	-1.01	-0.93	-0.44	-0.00631	-0.38	-0.28	orf19.7219
C4_01390W_A	HAP3	-1.3	-0.797435	-1.14	-0.76	-0.41	-0.133769	-0.51	-0.74	orf19.4647
C4_04320W_A	FRE10	-1.42	-0.738961	-0.74	-1.4	-1.05	-0.195711	-0.27	-0.31	orf19.1415
C6_00470C_A	FET99	-1.51	-0.935221	-0.54	-1.27	-1.13	0.062534	0.07	0.17	orf19.4212
C5_01380W_A	CFL5	-1.63	-1.24313	-1.39	-1.36	-0.77	-0.119646	0.09	-0.12	orf19.1930
C6_00440C_A	FET34	-1.41	-0.804	-1.82	-1.52	-0.34	-0.132579	-0.26	-0.07	orf19.4215
C4_06120W_A	GDH3	-1.65	-0.93129	-0.54	-0.41	-0.28	-0.196189	0.19	-0.1	orf19.4716
CR_04440C_A	RBR1	-1.44	-0.789974	-0.31	-1.1	-0.12	0.032496	-0.01	0.1	orf19.535
CR_00360C_A	LEU1	-1.02	-0.905537	-0.45	-0.28	0.15	0.052262	0.4	0.63	orf19.7498
CR_07070C_A	ALS3	-0.71	-0.655582	-2.04	-0.98	-0.39	-0.398519	0.23	0.26	orf19.1816
C7_00280W_A	HGT12	-0.38	-0.53178	-0.66	-2.6	0.13	-0.037971	0.55	0.98	orf19.7094
C1_13630W_A	CYB2	1.14	1.07013	1.77	0.45	0.29	0.232043	0.29	0.26	orf19.5000
C1_13670W_A	OSM2	1.05	0.749987	1.33	0.17	0.41	0.274194	0.06	0.23	orf19.5005
C3_00920W_A	ATO1	1.09	1.49774	0.47	0.03	0.33	0.137789	0.15	0.15	orf19.6169
C1_06370C_A	PBR1	1.12	0.492352	0.33	0.93	0.21	0.109007	0.23	0.16	orf19.6274
C1_14220C_A	FTR2	1.07	0.38266	0.38	0.63	0.19	0.122816	0.52	0.3	orf19.7231
C3_05810C_A	SKN1	1.2	0.939576	0.7	1.03	0.07	-0.005088	0.04	0.04	orf19.7362
C4_06970C_A	ZRT101	1.21	1.31611	0.61	1.36	0.07	0.053757	-0.14	0.03	orf19.3112
C4_06980W_A	PRA1	1.25	1.33129	0.72	1.33	0.08	-0.009136	-0.18	0.04	orf19.3111
C4_04530C_A	PHR1	1.59	1.07605	-0.11	1.47	0.09	-0.084568	0.1	0.22	orf19.3829
C3_03130C_A	C3_03130C_A	2.5	0.129604	0	0.04	0.36	-0.034443	-0.1	0.08	orf19.310
C3_06160C_A	C3_06160C_A	2.22	-0.115549	0.43	-0.11	-0.42	0.060934	-0.19	0.01
C5_03700C_A	C5_03700C_A	1.27	-0.00717	0.26	-0.01	0.13	-0.385466	-0.02	0	orf19.1124.2
C6_00790C_A	CTR1	1.9	-0.046786	1.41	1.85	-0.02	-0.007085	-0.3	-0.34	orf19.3646
CR_07290W_A	FRE7	2.43	0.380245	2.14	1.99	0.2	0.188978	0.03	-0.21	orf19.6139
CR_07280W_A	FRE30	1.76	0.17504	1.5	1.51	0.26	0.579095	0.43	0.16	orf19.6140
C1_09550W_A	C1_09550W_A	0.23	-0.545497	0.8	0.93	-0.22	1.06172	0.73	0.5	orf19.4819
C7_03310W_A	C7_03310W_A	0.13	0.0378	1.55	1.11	0.06	0.141715	0.08	0.4	orf19.1344
C1_05840W_A	PRN1	0.26	0.689023	1.46	0.54	-0.7	-0.619548	-0.17	-0.24	orf19.2467
CR_05170C_A	FDH1	0.25	0.148408	1.16	-0.11	0.15	0.427181	-0.84	-0.65	orf19.638
CR_09390C_A	CR_09390C_A	-0.27	0.272594	1.32	1.09	-0.31	0.33	-0.62	-0.65	orf19.7336
C6_02100W_A	C6_02100W_A	1.43	0.560896	-0.74	-0.68	0.22	0.552993	0.55	1.02	orf19.3499
C7_00630C_A	C7_00630C_A	1.07	0.777176	-0.39	0.19	0.71	0.279673	0.79	0.62	orf19.7056
C7_03230C_A	C7_03230C_A	0.45	-0.138158	-0.59	0.76	0.31	1.08241	1.46	1.46	orf19.5132
